# Differences in apple fruit shape are independent of fruit size

**DOI:** 10.1101/2025.01.01.631017

**Authors:** Kylie DeViller, Daniel H. Chitwood, Sean Myles, Mao Li, Zoë Migicovsky

## Abstract

**Premise:** Fruit quality is crucial in breeding new apple accessions. Before tasting, consumers assess freshness and flavour based on the physical appearance of fruit. Understanding how fruit quality traits such as shape and size vary across diverse apples provides a foundation for future breeding efforts.

**Methods:** We analyzed images of 5724 apples representing 743 different trees and 534 unique accessions from Canada’s Apple Biodiversity Collection to quantify variation in fruit shape and size. To achieve this, we used a pseudo-landmarking approach paired with traditional linear measurements including length, width, area, solidity, and aspect ratio. We also incorporated previously collected fruit weight measurements from the same trees.

**Results:** Using a comprehensive measure of shape, we determined that the primary source of variation in apple fruit shape was the width to length (aspect) ratio of the fruit. This variation was not significantly correlated with differences in fruit size from its area and harvest weight.

**Conclusions:** Our findings indicate that two critical aspects of morphological variation in apple—fruit shape and size—are independent, suggesting it is possible to select for a diverse range of fruit shapes while maintaining a consistent and marketable size.
