## Supplementary material for "Differences in apple fruit shape are independent of fruit size": Table S2

trait 1	trait 2	correlation	pval
Width	Length	0.753819990271406	0
Width	Area	0.939588542324409	0
Length	Area	0.92613723386	0
Width	Solidity	0.557498297298985	0
Length	Solidity	0.60947657286329	0
Area	Solidity	0.614289409721778	0
Width	Aspect Ratio	0.221724278083337	1.0962734290184e-05
Length	Aspect Ratio	-0.420379178759275	0
Area	Aspect Ratio	-0.0863040581713986	1
Solidity	Aspect Ratio	-0.154772320750453	0.0151207120162912
Width	Harvest Weight	0.90752255821321	0
Length	Harvest Weight	0.859863188052559	0
Area	Harvest Weight	0.948613695559064	0
Solidity	Harvest Weight	0.56352095714907	0
Aspect Ratio	Harvest Weight	-0.0305412331407815	1
Width	PC1	-0.174315565415931	0.00236789057742081
Length	PC1	0.446655997654735	0
Area	PC1	0.125884424378699	0.161622611969465
Solidity	PC1	0.168629322235354	0.00414853255400979
Aspect Ratio	PC1	-0.964333058366246	0
Harvest Weight	PC1	0.0658897581087897	1
Width	PC2	-0.0511853695181351	1
Length	PC2	0.0375234127546245	1
Area	PC2	-0.00794643717323852	1
Solidity	PC2	-0.0303195246267603	1
Aspect Ratio	PC2	-0.135318205612205	0.0782147624803995
Harvest Weight	PC2	-0.0138295932536234	1
PC1	PC2	0.117772297699713	0.290867919464167
Width	PC3	-0.0433890970788802	1
Length	PC3	-0.113620248715512	0.38788033530577
Area	PC3	-0.0803780872968949	1
Solidity	PC3	-0.0618214931008348	1
Aspect Ratio	PC3	0.142082435355973	0.0451779943182837
Harvest Weight	PC3	-0.0619848276052055	1
PC1	PC3	-0.118327800827423	0.279694901587858
PC2	PC3	-0.0555730482869656	1
Width	Release Year	-0.0240276447639117	1
Length	Release Year	0.104717506535881	1
Area	Release Year	0.0548870840606353	1
Solidity	Release Year	0.0442409542688988	1
Aspect Ratio	Release Year	-0.23307322220784	0.0316872578242047
Harvest Weight	Release Year	0.084490805563421	1
PC1	Release Year	0.235297139705832	0.0280539482727569
PC2	Release Year	-0.0427785701390348	1
PC3	Release Year	-0.108236430864788	1
